# The RecA-directed recombination pathway of natural transformation initiates at chromosomal replication forks in *Streptococcus pneumoniae*

**DOI:** 10.1101/2022.08.04.502747

**Authors:** Calum Johnston, Rachel Hope, Anne-Lise Soulet, Marie Dewailly, David De Lemos, Patrice Polard

## Abstract

Homologous recombination (HR) is a crucial mechanism of DNA strand exchange that promotes genetic repair and diversity in all kingdoms of life. Bacterial HR is driven by the universal recombinase RecA, assisted by dedicated mediators that promote its polymerization on single-stranded DNA (ssDNA). In bacteria, natural transformation is a prominent HR-driven mechanism of horizontal gene transfer specifically dependent on the conserved DprA recombination mediator. Transformation involves internalisation of exogenous DNA as ssDNA, followed by its integration into the chromosome by RecA-directed HR. How DprA-mediated RecA filamentation on transforming ssDNA is spatiotemporally coordinated with other cellular processes remains unknown. Here, we tracked the localisation of functional fluorescent fusions to DprA and RecA in *Streptococcus pneumoniae* and revealed that both accumulate in an interdependent manner with internalised ssDNA at replication forks. In addition, dynamic RecA filaments were observed emanating from replication forks, even with heterologous transforming DNA, which probably represent chromosomal homology search. In conclusion, this unveiled interaction between HR transformation and replication machineries highlights an unprecedented role for replisomes in anchoring transforming ssDNA to the chromosome, which would define a pivotal early HR step for its chromosomal integration.
