## Supplementary material for "The RecA-directed recombination pathway of natural transformation initiates at chromosomal replication forks in *Streptococcus pneumoniae*": Table S1

### Sheet: Feuil1
Table S1: Strains, plasmids and primers used in this study
Strain	Genotype	Source/reference
R209	recA::cat; CmR	71
R246	hexA::ermAM; EryR	75
R304	rpsL41, rif23, nov1; SmR, RifR, NovR	75
R751	rpsL1, dprA::spc21C; SmR, SpcR	81
R800	Non-capsulated D39 derivative, with 8,651 bp deletion in the cps locus	76
R1062	comA::ermAM, ssbB-luc, comGA::spc3C; EryR, CmR, SpcR	82
R1146	comA::ermAM, ssbB-luc, comEA::spc3A; EryR, CmR, SpcR	82
R1501	comC0	62
R1502	comC0, ssbB-luc; CmR	62
R1818	comC0, hexA::ermAM; EryR	77
R2018	comC0, ssbB-luc, dprA::spc21C; CmR, SpcR	81
R2294	comC0, ssbB::kan2C; SpcR	43
R2546	comC0, CEPX-gfp; KanR	This study
R2585	comC0, dprAAR	24
R2586	comC0, comEC::ery; EryR	37
R2830	comC0, dprAQNQ	24
R2980	dpnMAB, rpsL1; SmR	78
R3255	dpnMAB, hexA::ery, radA::spc, ssbB::kan; EryR, SpcR, KanR	78
R3406	comC0, ssbB-luc, CEPM-yfp-dnaX; CmR, KanR	This study
R3728	comC0, dprA-gfp; SpcR	38
R3833	comC2D1, CEPlac-dprA, dprA::spc; KanR, SpcR	39
R4011	comC0, ssbB-luc, ftsZ-mTurquoise; CmR	72
R4046	comC0, dprAQNQ-gfp; SpcR	38
R4047	comC0, dprAAR-gfp; SpcR	38
R4062	comC0, dprA-mTurquoise; SpcR	This study
R4107	comC0, dprA-gfp, CEPR-comX-comW, cbpD::cat, ΔcomCDE::trim; SpcR, KanR, CmR, TrimR	38
R4261	comC0, CEPlac-dprA-gfp; KanR	38
R4262	comC0, CEPlac-dprA-gfp, dprA::spc21C; KanR, SpcR	38
R4400	comC0, CEPlac-dprA-gfp, dprA::spc21C, ssbB::cat; KanR, SpcR, CmR	This study
R4401	comC0, CEPlac-dprA-gfp, dprA::spc21C, comEC::ery; KanR, SpcR, EryR	This study
R4404	comC0, dprA-yfp; SpcR	This study
R4412	comC0, CEPlac-dprAQNQ-gfp; KanR	This study
R4413	comC0, CEPlac-dprAAR-gfp; KanR	This study
R4415	comC0, CEPlac-dprAQNQ-gfp, dprA::spc21C; KanR, SpcR	This study
R4416	comC0, CEPlac-dprAAR-gfp, dprA::spc21C; KanR, SpcR	This study
R4429	comC0, CEPlac-dprA-gfp, dprA::spc21C, recA::cat; KanR, SpcR, CmR	This study
R4618	comC0, CEPlac-dprA-gfp, dprA::spc21C, ΔcomEC::trim, recA::cat; KanR, SpcR, TrimR, CatR	This study
R4625	comC0, CEPlac-dprA-gfp, dprA::spc21C, ΔradA::trim; KanR, SpcR, TrimR	This study
R4626	comC0, ssbB-luc, CEPM-yfp-dnaX, CEPIIlac-dprA-mTurquoise; CmR, KanR, EryR	This study
R4631	comC0, ssbB-luc, CEPM-yfp-dnaX, CEPIIlac-dprA-mTurquoise, dprA::spc21C; CmR, KanR, EryR, SpcR	This study
R4664	comC0, CEPlac-recA; KanR	This study
R4712	comC0, recA-mTurquoise; SpcR	This study
R4716	comC0, CEPlac-dprA-gfp, recA-mTurquoise; KanR, SpcR	This study
R4731	comC0, CEPlac-dprA-yfp, recA-mTurquoise; KanR, SpcR	This study
R4742	comC0, CEPlac-dprA-yfp, recA-mTurquoise, ΔdprA::trim; KanR, SpcR, TrimR	This study
R4812	comC0, ssbB::cat, CmR	This study
R4840	comC0; ssbB::luc; CEP-Pmal::YFP-dnaX, CEPII-Plac-recA-mturquoise; CmR, KanR, EryR	This study
R4848	comC0, CEPlac-recA-mTurquoise; KanR	This study
R4849	comC0, dprA-lgbit	This study
R4851	comC0, CEPlac-recA-mTurquoise, dprA::spc; KanR, SpcR	This study
R4856	comC0, dprA-lgbit, dnaX-smbit	This study
R4857	comC0, ΔrecA::trim; TrimR	This study
R4858	comC0, dprA-lgbit, CEPlac-dprA-smbit; KanR	This study
R4859	comC0, dprA-lgbit, dnaX-smbit, hexA::ermAM; EryR	This study
R4861	comC0, dprAAR-lgbit, dnaX-smbit, hexA::ermAM; EryR	This study
R4892	comC0; ssbB::luc; CEP-Pmal::YFP-dnaX, CEPII-Plac-recA-mturquoise, recO::spc; CmR, KanR, EryR SpcR	This study
Plasmid	Genotype	Source/reference
pMB42	pAO0-derived plasmid possessing 'dprA-gfp; SpcR	38
pCEP	pJPB209 derivative carrying CEP; SpcR KanR	69
pCEPlac-dprA-gfp	pCEPR-dprA-gfp derivative with PR replaced with Plac, as well as a Psyn promoter controlling lacI expression; KanR, SpcR	38
pUC57-CEPIIR-comX	pUC57 derivative with PR-comX and EryR flanked by sequences homologous to cpsN and cpsO; AmpR, EryR	38
pCN35	pCEPx derivative carrying a 728 bp NcoI-BamHI synthetic fragment containing the gfp gene; KanR, SpcR	79
pEMcat	Plasmid carrying CmR in a minitransposon cassette for mariner mutagenesis; CmR	80
pET21a(+)	Expression vector for use in Escherichia coli; AmpR	AddGene
pALS1	pET21 derivative with dprA-gfp insertd between EcoRI and EagI sites; AmpR	This study
pCJ1	pUC57-CEPIIR-comX derivative with pUC57 MCS removed; AmpR, EryR	This study
pCJ2	pCJ1 derivative with PR-comX replaced with Plac-dprA-mturquoise; AmpR, EryR	This study
pCJ3	pMB42 derivative with gfp replaced by mTurquoise; SpcR	This study
pCJ4	pMB42 derivative with gfp replaced by yfp; SpcR	This study
pCJ5	pCJ3 derivative with 'dprA replaced by 'recA; SpcR	This study
pCJ6	pCEPlac-dprA-gfp derivative with the dprAQNQ mutations inserted into the dprA sequence; KanR, SpcR	This study
pCJ7	pCEPlac-dprA-gfp derivative with the dprAAR mutations inserted into the dprA sequence; KanR, SpcR	This study
Primer	Sequence (5'-3')	Source/reference	Use
CJ114	GCGGAATTCAAAGCCAATAAACGCTTGCAAGAC	This study	Switching gfp to yfp at CEP
CJ311	GGGTGCTAATATGCGTTTTATTATGGAA	This study	Amplification of dprAAR
CJ373	TCGGAAGTTCTTTAGCTTCATCTG	This study	Creation of ΔdprA::trim
CJ378	GAATCATTGAACATAACCTAGCCT	This study	Creation of ΔdprA::trim and pCJ4
CJ391	GCGATCTGACAAAATAGTCGGATGTT	This study	Amplification of dprA-yfp for pCJ4
CJ411	GCGGGATCCTTATTTATACAATTCATCCATACCAT	38	Amplification of dprAAR-gfp and dprAQNQ-gfp sequences
CJ455	GCGCTCGAGATGGTTTCTAAAGGTGAAGAATTG	38	Amplification of mturquoise for pCJ3
CJ456	GCGAAGCTTTTATTTATACAATTCATCCATACC	This study	Amplification of mturquoise for pCJ3
CJ465	CTTTAGACAATTTAGATTGATAAGACAAATAATGATTATCTGG	This study	Switching gfp to yfp at CEP
CJ466	CCAGATAATCATTATTTGTCTTATCAATCTAAATTGTCTAAAG	This study	Switching gfp to yfp at CEP
CJ567	GCGGTCGACAAAAAAAGAAAGGACGAAAT	This study	Amplification of lacI-Plac for pCJ2 and pCJ6
CJ574	GCGATGCAGATTGACTTCGAACAAA	This study	Amplification of 5' region upstream of CEP platform
CJ575	GCGTGGAATTGACTCGATAGCTTTAAC	This study	Amplification of 3' region downstream of CEP platform
CJ588	GCGGTCGACAAAAAAAGAAAGGACGAAAT	This study	Amplification of Plac for CEPlac-recA
CJ595	GCGGGTACCTTATTTATACAATTCATCCATACCA	This study	Amplification of dprA-mturquoise for pCJ2
CJ615	GCGCCATGGAAGCTTAATTGTTATCCGCTCACAATT	This study	Amplification of lacI-Plac for pCJ6
CJ616	GCGCCATGGAAGGAGGTGTACATATGAAAATCACAAACTATGAAATCTA	This study	Amplification of dprAAR-gfp and dprAQNQ-gfp sequences
CJ662	GCGGGTGAGGATTTTATTGGTGACG	This study	Generation of CEPII-Plac-recA-mturquoise
CJ667	GCGAACTCACGGATAGTTCCTAATCT	This study	Generation of CEPII-Plac-recA-mturquoise
CJ680	GCGCCATGGAATTGTTATCCGCTCACAATTCCACA	This study	Amplification of Plac for CEPlac-recA
CJ681	GCGCCATGGAAGGAGGTGTACATATGTTTGTTGCGAGAGATGC	This study	Amplification of recA for CEPlac-recA
CJ682	GCGGGATCCCTATTCTACCATATTTTTCAAG	This study	Amplification of recA for CEPlac-recA
CJ689	GCGCCCAAGGCATATCGTCGTTTGTC	This study	Amplification of 5' dprA sequence for generation of dprA-lgbit
CJ690	GCGAAATTCAAATTCCGCAAGAACATCT	This study	Amplification of 5' dprA sequence for generation of dprA-lgbit
CJ693	GCGAAATGACCTAAGCTAGAATTCTAAG	This study	Amplification of 3' dprA sequence for generation of dprA-lgbit
CJ694	GCGAGTATCACACCTTTTCAAAGTAAT	This study	Amplification of 3' dprA sequence for generation of dprA-lgbit
CJ720	GCGGCAGCGGCCATGTGCAAGTAGGT	This study	Creation of ΔcomEC::trim
CJ721	AACTAGTGGATCCCCCGGGCTGCAGTTAATCCACTGTAACATAGTCTTTA	This study	Creation of ΔcomEC::trim
CJ722	TAAAGACTATGTTACAGTGGATTAACTGCAGCCCGGGGGATCCACTAGTT	This study	Creation of ΔcomEC::trim
CJ723	CACTAATCTACAACATTTATCCTTCAAGCTTATCGATACCGTCGACCTCG	This study	Creation of ΔcomEC::trim
CJ724	CGAGGTCGACGGTATCGATAAGCTTGAAGGATAAATGTTGTAGATTAGTG	This study	Creation of ΔcomEC::trim
CJ725	GCGGGAAGTAAGACCATCCCCATGCTCC	This study	Creation of ΔcomEC::trim
CJ726	GCGAGTTACTCAGCTTGAAACCAATGCG	This study	Amplification of recA::cat
CJ727	GCGGAATAATGAGAAGTACAGTTGAACT	This study	Amplification of recA::cat
CJ730	GCGCCATGGATTGTTATCCGCTCACAATTCCA	This study	Amplification of lacI-Plac for pCJ2
CJ731	GCGCCATGGTAAGGAGGTGTACATATGAAAATCACAAACTATGAAA	This study	Amplification of dprA-mturquoise for pCJ2
CJ735	GCGGATATCTGGCGTAATCATGGTCATAGCTGTT	This study	Amplification of pUC57 for MCS removal
CJ736	GCGGATATCTGGCCGTCGTTTTACAACGTCGTGA	This study	Amplification of pUC57 for MCS removal
CJ748	GCGCAAACGTGTGCTTTTTGAAGGTGC	This study	Creation of ΔradA::trim
CJ749	AACTAGTGGATCCCCCGGGCTGCAGAAAAGAAGACCAAGACCCACAGTTGGGG	This study	Creation of ΔradA::trim
CJ750	CCCCAACTGTGGGTCTTGGTCTTCTTTTCTGCAGCCCGGGGGATCCACTAGTT	This study	Creation of ΔradA::trim
CJ751	TATCATTTTTAAGAGAATTTGTCACGGAAAGCTTATCGATACCGTCGACCTCGAGGG	This study	Creation of ΔradA::trim
CJ752	CCCTCGAGGTCGACGGTATCGATAAGCTTTCCGTGACAAATTCTCTTAAAAATGATA	This study	Creation of ΔradA::trim
CJ764	GCGGAATTCCTCTTAAATTGATTGAGAAAGACTT	This study	Amplification of 'recA for pCJ5
CJ765	GCGCTCGAGTTCTTCAATTTCGATTTCAAGTTCA	This study	Amplification of 'recA for pCJ5
CJ770	TCTAGAACTAGTGGATCCCCCGGGCTGCAGAAATAACTCCATTTCTTTTTCTACTCAT	This study	Creation of ΔdprA::trim
CJ771	ATGAGTAGAAAAAGAAATGGAGTTATTTCTGCAGCCCGGGGGATCCACTAGTTCTAGA	This study	Creation of ΔdprA::trim
CJ772	TTTCTTAGAATTCTAGCTTAGGTCATTTTCAAAGCTTATCGATACCGTCGACCTCGAG	This study	Creation of ΔdprA::trim
CJ773	CTCGAGGTCGACGGTATCGATAAGCTTTGAAAATGACCTAAGCTAGAATTCTAAGAAA	This study	Creation of ΔdprA::trim
CJ793	CTAATTTTTTTGGTTTTTTCGCCATATGTACACCTCCTTAAGCTTAATTG	This study	Generation of CEPII-Plac-recA-mturquoise
CJ794	CAATTAAGCTTAAGGAGGTGTACATATGGCGAAAAAACCAAAAAAATTAG	This study	Generation of CEPII-Plac-recA-mturquoise
CJ795	CTTTGTTAAGCTTCTCGAGGGTACCTTATTTATACAATTCATCCATACCC	This study	Generation of CEPII-Plac-recA-mturquoise
CJ796	GGGTATGGATGAATTGTATAAATAAGGTACCCTCGAGAAGCTTAACAAAG	This study	Generation of CEPII-Plac-recA-mturquoise
CJ799	CTAATTTTTTTGGTTTTTTCGCCATATGTACACCTCCTTAAGCTTAATTGTT	This study	Generation of CEPlac-recA-mturquoise
CJ800	AACAATTAAGCTTAAGGAGGTGTACATATGGCGAAAAAACCAAAAAAATTAG	This study	Generation of CEPlac-recA-mturquoise
CJ801	TATCCATTAAAAATCAAACGGATCCTTATTTATACAATTCATCCATACCC	This study	Generation of CEPlac-recA-mturquoise
CJ802	GGGTATGGATGAATTGTATAAATAAGGATCCGTTTGATTTTTAATGGATA	This study	Generation of CEPlac-recA-mturquoise
CJ808	GCGAACTCCTTTATTTCTACCTTACAAA	This study	Generation of ΔrecA::trim
CJ809	GCGTTGTTCGATGGAAAGGAATTGGTTT	This study	Generation of dnaX-smbit
CJ810	GCGGTGAAAAACCTGCCGCCTGACTGAG	This study	Generation of dnaX-smbit
CJ811	GCGCTCAGTCAGGCGGCAGGTTTTTCAC	This study	Generation of dnaX-smbit
CJ812	GCGTTTACCCATCACATAACTGACTCGG	This study	Generation of dnaX-smbit
CJ813	GCGCCGAGTCAGTTATGTGATGGGTAAA	This study	Generation of dnaX-smbit
CJ814	GCGACCACTTGAAAGAGCTACAACCTTG	This study	Generation of dnaX-smbit
CJ827	TATCCATTAAAAATCAAACGGATCCCTATAGAATTTCTTCAAAAAGTCTATAACCTGTAACTCCGGAACCCTCGAGAAATTCAAATTCCGCAAGAACATCT	This study	Generation of CEPlac-dprA-smbit
CJ828	AGATGTTCTTGCGGAATTTGAATTTCTCGAGGGTTCCGGAGTTACAGGTTATAGACTTTTTGAAGAAATTCTATAGGGATCCGTTTGATTTTTAATGGATA	This study	Generation of CEPlac-dprA-smbit
CJ829	GCGTGGAGCAGAGCTTGCTATAGAAACC	This study	Generation of ΔrecA::trim
CJ830	TCTAGAACTAGTGGATCCCCCGGGCTGCAGTCTATTCTCCTACATTCTAATGATC	This study	Generation of ΔrecA::trim
CJ831	GATCATTAGAATGTAGGAGAATAGACTGCAGCCCGGGGGATCCACTAGTTCTAGA	This study	Generation of ΔrecA::trim
CJ832	CGGATTTCTCCACTGCTTTAACAGCAAGCTTATCGATACCGTCGACCTCGAGGGG	This study	Generation of ΔrecA::trim
CJ833	CCCCTCGAGGTCGACGGTATCGATAAGCTTGCTGTTAAAGCAGTGGAGAAATCCG	This study	Generation of ΔrecA::trim
kan1	ATCATGTCCTTTTCCCGTTCCAC	77	Switching gfp to yfp at CEP
MB117	AATCTCCGCTGTAGGTCACTTTCTT	26	Amplification of 3,434 kb fragment containing rpsL gene
MB120	TTGGATTGGGTGTGCATTTGC	26	Amplification of 3,434 kb fragment containing rpsL gene
oALS12	CGCGAATTCATGAAAATCACAAACTATGAAA	This study	Amplification of dprA-gfp for purification
oALS13	GCGCGGCCGGTGGTGGTGGTGGTGGTGTTATTTATACAATTCATCCATACCATGTGTAATACC	This study	Amplification of dprA-gfp for purification
oIM58	CCCAATCTCCTGCGCCACACGTTCTGCC	This study	Creation of ΔradA::trim
OVK53	CAGGCGGTCAACGTCAACGTATCG	This study	CEPM-yfp-dnaX construction
OVK54	GGTAGCACCTCGTGTGTTAAAATA	This study	CEPM-yfp-dnaX construction
OVK55	TATTTTAACACACGAGGTGCTACCATGGTTTCTAAAGGTGAAGAATTG	This study	CEPM-yfp-dnaX construction
OVK56	ACCAGAACCCTCGAGTTTATACAATTCATCCATACCATG	This study	CEPM-yfp-dnaX construction
OVK57	GGATCCGTTTGATTTTTAATGGAT	This study	CEPM-yfp-dnaX construction
OVK61	TTGTATAAACTCGAGGGTTCTGGTATGTATCAAGCACTTTATCGAAAA	This study	CEPM-yfp-dnaX construction
OVK62	ATCCATTAAAAATCAAACGGATCCTTAGTCTTCCTCTACCTTCACTTT	This study	CEPM-yfp-dnaX construction
OVK73	CTGCAGACTTGGCTGCTTCTTTGG	This study	CEPM-yfp-dnaX construction
ovio54	TGAGCGGATAACAATTTCACACAGGAAACAGCTATGACCATGATTACGAATTCGAGCTCGGTACCCGGGG	This study	in vitro HR assay
